# Post-zygotic reproductive isolation is not correlated with chromosome number in plants

**DOI:** 10.1101/2024.01.05.573914

**Authors:** Geoffrey S Finch, Yang Yang, Michael S Barker

## Abstract

The evolution of chromosome numbers is an important but not fully understood aspect of eukaryotic evolution. Although we understand the types of karyotypic changes that can lead to chromosome gain and loss, we still do not understand why chromosome numbers in many plants and animals have an average of *n* = 9. A recent hypothesis proposed that chromosome number reduction following whole genome duplication (WGD) in angiosperms is driven by an interaction between chromosome number and the strength of reproductive isolation among populations. Chromosome number is expected to determine the maximum number of independently assorting Bateson-Dobzhansky-Muller incompatibilities (BDMIs). Selection against restricted gene flow among populations would result in selection for reduced chromosome number. Here we test for an interaction between chromosome number and post-zygotic reproductive isolation across a broad sample of land plants. We additionally tested for the indirect effects of WGD in generating post-zygotic reproductive isolation. Such an effect is expected if reproductive isolation is driven largely by reciprocal gene loss of WGD-derived paralogs. We found no correlation between post-zygotic reproductive isolation and chromosome number, WGD age, or degree of fractionation, suggesting that the accumulation of genic incompatibilities is likely not a major driver of post-WGD chromosome number reduction.
