## Supplemental Table 1 for "Post-zygotic reproductive isolation is not correlated with chromosome number in plants"

Supplemental Table S1. Accession IDs for rbcL sequences
Species Name	GenBank accession ID	Description
Eterosora trifurcata	MW138254.1	Enterosora trifurcata voucher J.H. Nitta 738 (UC, CR) ribulose-1,5-bisphosphate carboxylase/oxygenase large subunit (rbcL) gene, partial cds; chloroplast
Alsophila alta	KP338009.1	Alsophila alta voucher Wade3435 (TAIF) ribulose-1,5-bisphosphate carboxylase/oxygenase large subunit (rbcL) gene, partial cds; chloroplast
Huperzia lucidula	KT821240.1	Huperzia lucidula voucher 11100 ribulose-1,5-bisphosphate carboxylase/oxygenase large subunit (rbcL) gene, partial cds; chloroplast
Acianthera ochreata	AF518038.1	Acianthera ochreata specimen-voucher C293 ribulose-1,5-bisphosphate carboxylase/oxygenase large subunit (rbcL) gene, partial cds; chloroplast gene
Agastache urticifolia	MF963167.1	Agastache urticifolia isolate CBP146 ribulose-1,5-bisphosphate carboxylase/oxygenase large subunit (rbcL) gene, partial cds; chloroplast
Antennaria umbrinella	MK749309.1	Antennaria umbrinella ID:169404 ribulose-1,5-bisphosphate carboxylase/oxygenase large subunit (rbcL) gene, partial cds; chloroplast
Aphelandra sinclairana	L01884.1	Aphelandra sinclairana chloroplast ribulosebisphosphate carboxylase large subunit (rbcL) gene, one exon
Aquilegia oxysepala	JX258432.1	Aquilegia oxysepala isolate O04AQU ribulose-1,5-bisphosphate carboxylase/oxygenase large subunit (rbcL) gene, partial cds; chloroplast
Arachis hypogaea	U74247.1	Arachis hypogaea ribulose 1,5-bisphosphate carboxylase-oxygenase large subunit (rbcL) gene, choloroplast gene encoding chloroplast protein, partial cds
Argyranthemum frutescens	HM849790.1	Argyranthemum frutescens ribulose-1,5-bisphosphate carboxylase/oxygenase large subunit (rbcL) gene, partial cds; chloroplast
Armeria pungens	MH582831.1	Armeria pungens voucher M.J.Y. Foley 2206 [E00246339] (E) ribulose-1,5-bisphosphate carboxylase/oxygenase large subunit (rbcL) gene, partial cds; chloroplast
Asclepias syriaca	DQ660631.1	Asclepias syriaca ribulose-1,5-bisphosphate carboxylase/oxygenase large subunit (rbcL) gene, partial cds
Atriplex leucophylla	HM587587.1	Atriplex leucophylla isolate chen 2062 ribulose-1,5-bisphosphate carboxylase/oxygenase large subunit (rbcL) gene, partial cds; chloroplast
Bulbophyllum ayuthayense	KM924514.1	Bulbophyllum ayuthayense voucher AS2013Drys01 ribulose-1,5-bisphosphate carboxylase/oxygenase large subunit (rbcL) gene, partial cds; chloroplast
Calendula officinalis	JQ933250.1	Calendula officinalis voucher Stainton et al., 757, (E) ribulose-1,5-bisphosphate carboxylase/oxygenase large subunit (rbcL) gene, partial cds; plastid
Calochortus weedii	AF275987.1	Calochortus weedii RbcL (rbcL) gene, partial cds; chloroplast gene for chloroplast product
Campanula creutzburgii	EU713397.1	Campanula creutzburgii ribulose-1,5-bisphosphate carboxylase/oxygenase large subunit (rbcL) gene, partial cds; chloroplast
Carex verrucosa	KJ773360.1	Carex verrucosa ribulose-1,5-bisphosphate carboxylase/oxygenase large subunit (rbcL) gene, partial cds; chloroplast
Ceratopteris shingii	MN316635.1	Ceratopteris shingii ribulose-1,5-bisphosphate carboxylase/oxygenase large subunit (rbcL) gene, partial cds; chloroplast
Chenopodium frutescens	AY270082.1	Chenopodium frutescens ribulose-1,5-bisphosphate carboxylase/oxygenase large subunit (rbcL) gene, partial cds; chloroplast
Cirsium nuttallii	KJ773388.1	Cirsium nuttallii ribulose-1,5-bisphosphate carboxylase/oxygenase large subunit (rbcL) gene, partial cds; chloroplast
Clarkia concinna	MF963393.1	Clarkia concinna isolate CBP301 ribulose-1,5-bisphosphate carboxylase/oxygenase large subunit (rbcL) gene, partial cds; chloroplast
Claytonia sibirica	KM360723.1	Claytonia sibirica ribulose-1,5-bisphosphate carboxylase/oxygenase large subunit (rbcL) gene, partial cds; plastid
Crocus vernus	KM360740.1	Crocus vernus ribulose-1,5-bisphosphate carboxylase/oxygenase large subunit (rbcL) gene, partial cds; plastid
Cucumis melo subsp. melo	KY434429.1	Cucumis melo subsp. melo isolate HS778 voucher Schaefer sn (TUM) ribulose-1,5-bisphosphate carboxylase/oxygenase large subunit (rbcL) gene, partial cds; chloroplast
Dicentra eximia	L37917.2	Dicentra eximia ribulose-1,5-bisphosphate carboxylase large subunit (rbcL) gene, partial cds; chloroplast gene for chloroplast product
Dryopteris saxifragivaria	AB575164.1	Dryopteris saxifragivaria chloroplast rbcL gene for ribulose-1,5-bisphosphate carboxylase/oxygenase large subunit, partial cds, specimen_voucher: TNS:766451
Echeveria elegans	AB917055.1	Echeveria elegans chloroplast rbcL gene for ribulose-1,5-bisphosphate carboxylase/oxygenase large subunit, partial cds
Elymus pendulinus	KP211024.1	Elymus pendulinus voucher BOP022865 ribulose-1,5-carboxylase/oxygenase large subunit (rbcL) gene, partial cds; chloroplast
Epilobium nummulariifolium	KT626701.1	Epilobium nummulariifolium voucher CHR:688776 ribulose-1,5-bisphosphate carboxylase/oxygenase large subunit (rbcL) gene, partial cds; chloroplast
Equisetum telmateia	MH750211.1	Equisetum telmateia subsp. telmateia isolate 41082 ribulose-1,5-bisphosphate carboxylase/oxygenase large subunit (rbcL) gene, partial cds; plastid
Equisetum variegatum subsp. alaskanum	MH750217.1	Equisetum variegatum subsp. alaskanum isolate 40821 ribulose-1,5-bisphosphate carboxylase/oxygenase large subunit (rbcL) gene, partial cds; plastid
Eriophyllum congdonii	AY215114.1	Eriophyllum congdonii ribulose-1,5-bisphosphate carboxylase/oxygenase large subunit (rbcL) gene, partial cds; chloroplast gene for chloroplast product
Ernodea littoralis	AJ288601.1	Ernodea littoralis partial rbcL gene for ribulose 5-bisphosphate carboxylase, large subunit
Eschscholzia californica	KM360775.1	Eschscholzia californica ribulose-1,5-bisphosphate carboxylase/oxygenase large subunit (rbcL) gene, partial cds; plastid
Flaveria trinervia	HQ534137.1	Flaveria trinervia voucher UNB 62633 ribulose-1,5-bisphosphate carboxylase/oxygenase large subunit (rbcL) gene, complete cds; chloroplast
Gilia capitata	MG223248.1	Gilia capitata voucher 13555HIM ribulose-1,5-bisphosphate carboxylase/oxygenase large subunit (rbcL) gene, partial cds; chloroplast
Glandularia pulchella	KJ773538.1	Glandularia pulchella ribulose-1,5-bisphosphate carboxylase/oxygenase large subunit (rbcL) gene, partial cds; chloroplast
Grindelia nana	MF963165.1	Grindelia nana isolate CBP074 ribulose-1,5-bisphosphate carboxylase/oxygenase large subunit (rbcL) gene, partial cds; chloroplast
Hedeoma drummondii	MF963312.1	Hedeoma drummondii isolate CBP104 ribulose-1,5-bisphosphate carboxylase/oxygenase large subunit (rbcL) gene, partial cds; chloroplast
Helenium pinnatifidum	KJ773548.1	Helenium pinnatifidum ribulose-1,5-bisphosphate carboxylase/oxygenase large subunit (rbcL) gene, partial cds; chloroplast
Helianthus annuus	AY215124.1	Helianthus annuus ribulose-1,5-bisphosphate carboxylase/oxygenase large subunit (rbcL) gene, partial cds; chloroplast gene for chloroplast product
Heuchera richardsonii	JX848537.1	Heuchera richardsonii ribulose-1,5-bisphosphate carboxylase/oxygenase large subunit (rbcL) gene, partial cds; chloroplast
Hibiscus moscheutos	KJ773562.1	Hibiscus moscheutos ribulose-1,5-bisphosphate carboxylase/oxygenase large subunit (rbcL) gene, partial cds; chloroplast
Hydrophyllum capitatum	HQ384926.1	Hydrophyllum capitatum ribulose-1,5-bisphosphate carboxylase/oxygenase large subunit (rbcL) gene, partial cds; chloroplast
Iris ensata	D28332.1	Iris ensata chloroplast rbcL gene, partial cds
Jatropha integerrima	AY794902.1	Jatropha integerrima ribulose-1,5-bisphosphate carboxylase/oxygenase large subunit (rbcL) gene, partial cds; chloroplast
Kalmia poliifolia	U49289.1	Kalmia poliifolia ribulose-1,5-bisphosphate carboxylase/oxygenase large subunit (rbcL) gene, chloroplast gene encoding chloroplast protein, partial cds
Lactuca graminifolia	KJ773613.1	Lactuca graminifolia ribulose-1,5-bisphosphate carboxylase/oxygenase large subunit (rbcL) gene, partial cds; chloroplast
Larrea cuneifolia	AF200471.1	Larrea cuneifolia rubisco large subunit (rbcL) gene, partial cds; chloroplast gene for chloroplast product
Lasthenia fremontii	MF963286.1	Lasthenia fremontii isolate CBP346 ribulose-1,5-bisphosphate carboxylase/oxygenase large subunit (rbcL) gene, partial cds; chloroplast
Leucaena esculenta	KX119307.1	Leucaena esculenta ribulose-1,5-bisphosphate carboxylase/oxygenase large subunit (rbcL) gene, partial cds; chloroplast
Leucanthemum vulgare	AY395546.1	Leucanthemum vulgare ribulose-1,5-bisphosphate carboxylase/oxygenase large subunit (rbcL) gene, partial cds; chloroplast
Limonium iconium	MH582791.1	Limonium iconium voucher F. Celep 3919 (GAZI) ribulose-1,5-bisphosphate carboxylase/oxygenase large subunit (rbcL) gene, partial cds; chloroplast
Linanthus pungens	KY584332.1	Linanthus pungens voucher RM Marriott 11346 ribulose-1,5-bisphosphate carboxylase/oxygenase large subunit (rbcL) gene, partial cds; plastid
Lolium perenne subsp. perenne	AJ746293.1	Lolium perenne subsp. perenne chloroplast partial rbcL gene for ribulose bisphosphate carboxylase large chain
Lophospermum erubescens	HM850135.1	Lophospermum erubescens ribulose-1,5-bisphosphate carboxylase/oxygenase large subunit (rbcL) gene, partial cds; chloroplast
Lupinus diffusus	KJ773656.1	Lupinus diffusus ribulose-1,5-bisphosphate carboxylase/oxygenase large subunit (rbcL) gene, partial cds; chloroplast
Medicago polymorpha	KJ773677.1	Medicago polymorpha ribulose-1,5-bisphosphate carboxylase/oxygenase large subunit (rbcL) gene, partial cds; chloroplast
Melilotus indicus	KJ773679.1	Melilotus indicus ribulose-1,5-bisphosphate carboxylase/oxygenase large subunit (rbcL) gene, partial cds; chloroplast
Mimulus szechuanensis	FJ172734.1	Mimulus szechuanensis ribulose-1,5-bisphosphate carboxylase/oxygenase large subunit (rbcL) gene, partial cds; chloroplast
Oenothera biennis	KM218350.1	Oenothera biennis ribulose-1,5-bisphosphate carboxylase/oxygenase large subunit (rbcL) gene, partial cds; chloroplast
Oenothera laciniata	KJ773700.1	Oenothera laciniata ribulose-1,5-bisphosphate carboxylase/oxygenase large subunit (rbcL) gene, partial cds; chloroplast
Ornithogalum monticola	HQ645900.1	Ornithogalum monticola voucher L.Peruzzi s.n. ribulose-1,5-bisphosphate carboxylase/oxygenase large subunit (rbcL) gene, partial cds; chloroplast
Oryza punctata	KP864545.1	Oryza punctata isolate 103888 ribulose-1,5-bisphosphate carboxylase/oxygenase large subunit (rbcL) gene, partial cds; chloroplast
Osmunda mildei	FJ262722.1	Osmunda mildei ribulose-1,5-bisphosphate carboxylase/oxygenase large subunit (rbcL) gene, partial cds; chloroplast
Parthenium hysterophorus	KJ773721.1	Parthenium hysterophorus ribulose-1,5-bisphosphate carboxylase/oxygenase large subunit (rbcL) gene, partial cds; chloroplast
Pelargonium fragrans	MK661115.1	Pelargonium fragrans voucher van de Kerke 19895003IPEN ribulose-1,5-bisphosphate carboxylase/oxygenase large subunit (rbcL) gene, complete cds; chloroplast
Petrorhagia prolifera	KF997492.1	Petrorhagia prolifera isolate BF316 ribulose-1,5-bisphosphate carboxylase/oxygenase large subunit (rbcL) gene, partial cds; chloroplast
Phegopteris connectilis	AB575038.1	Phegopteris connectilis chloroplast rbcL gene for ribulose-1,5-bisphosphate carboxylase/oxygenase large subunit, partial cds, specimen_voucher: TNS:765160
Phlox drummondii	KJ773736.1	Phlox drummondii ribulose-1,5-bisphosphate carboxylase/oxygenase large subunit (rbcL) gene, partial cds; chloroplast
Physalis walteri	KJ773745.1	Physalis walteri ribulose-1,5-bisphosphate carboxylase/oxygenase large subunit (rbcL) gene, partial cds; chloroplast
Picea pungens	AF456382.1	Picea pungens ribulose-1,5-bisphosphate carboxylase/oxygenase large subunit (rbcL) gene, partial cds; chloroplast gene for chloroplast product
Pinus cooperi	AB161024.1	Pinus cooperi chloroplast rbcL gene for ribulose 1,5-bisphosphate carboxylase large subunit, partial cds
Polystichum richardii	AF208394.1	Polystichum richardii ribulose-1,5-bisphosphate carboxylase/oxygenase large subunit (rbcL) gene, partial cds; chloroplast gene for chloroplast product
Polytrichum commune	U87087.1	Polytrichum commune ribulose-1,5-bisphosphate carboxylase/oxygenase large subunit (rbcL) gene, chloroplast gene encoding chloroplast protein, partial cds
Prosopis juliflora	KF471677.1	Prosopis juliflora ribulose-1,5-bisphosphate carboxylase/oxygenase large subunit (rbcl) gene, partial cds; chloroplast
Pteris esquirolii	MH151099.1	Pteris esquirolii voucher Ralf Knapp 4186 ribulose-1,5-bisphosphate carboxylase/oxygenase large subunit (rbcL) gene, partial cds; chloroplast
Quercus gemelliflora	AB125019.1	Quercus gemelliflora chloroplast rbcL gene for ribulose 1,5-bisphosphate carboxylase/oxygenase large subunit, complete cds
Ranunculus affinis	JX848517.1	Ranunculus affinis ribulose-1,5-bisphosphate carboxylase/oxygenase large subunit (rbcL) gene, partial cds; chloroplast
Salix saposhnikovii	FJ788571.1	Salix saposhnikovii ribulose-1,5-bisphosphate carboxylase/oxygenase large subunit (rbcl) gene, partial cds; chloroplast
Satyrium nepalense	AY368348.1	Satyrium nepalense ribulose-1,5-bisphosphate carboxylase/oxygenase large subunit-like (rbcL) gene, partial sequence; chloroplast gene for chloroplast product
Saxifraga hirsuta	KC749993.1	Saxifraga hirsuta voucher FCO:33042 ribulose-1,5-bisphosphate carboxylase/oxygenase large subunit (rbcL) gene, partial cds; chloroplast
Schiedea perlmannii	DQ907767.1	Schiedea perlmannii ribulose-1,5-bisphosphate carboxylase/oxygenase large subunit (rbcL) gene, partial cds; chloroplast
Sedum rubrotinctum	L01956.2	Sedum rubrotinctum ribulose 1,5-bisphosphate carboxylase (rbcL) gene, partial cds; chloroplast gene for chloroplast product
Silene antirrhina	KJ773896.1	Silene antirrhina ribulose-1,5-bisphosphate carboxylase/oxygenase large subunit (rbcL) gene, partial cds; chloroplast
Sinningia rupicola	MG407464.1	Sinningia rupicola ribulose-1,5-bisphosphate carboxylase/oxygenase large subunit (rbcL) gene, partial cds; chloroplast
Solanum americanum	KJ773907.1	Solanum americanum ribulose-1,5-bisphosphate carboxylase/oxygenase large subunit (rbcL) gene, partial cds; chloroplast
Solanum betaceum	MH826835.1	Solanum betaceum voucher YAWPLANTCR507 ribulose-1,5-bisphosphate carboxylase/oxygenase large subunit (rbcL) gene, partial cds; chloroplast
Sphagnum perforatum	MF362314.1	Sphagnum perforatum isolate MR1463 ribulose-1,5-bisphosphate carboxylase/oxygenase large subunit (rbcL) gene, partial cds; chloroplast
Stephanomeria pauciflora	KY584351.1	Stephanomeria pauciflora voucher RM Neese 13461 ribulose-1,5-bisphosphate carboxylase/oxygenase large subunit (rbcL) gene, partial cds; plastid
Tetramolopium arenarium	MH755610.1	Tetramolopium arenarium voucher PTBG:Stallman40 ribulose-1,5-bisphosphate carboxylase/oxygenase large subunit (rbcL) gene, partial cds; chloroplast
Tragopogon miscellus	KT897490.1	Tragopogon miscellus isolate 1154 ribulose-1,5-bisphosphate carboxylase/oxygenase large subunit (rbcL) gene, partial cds; plastid
Triticum aestivum	KP711248.1	Triticum aestivum ribulose-1,5-bisphosphate carboxylase/oxygenase large subunit (rbcL) gene, partial cds; chloroplast
Vaccinium stamineum	KJ773966.1	Vaccinium stamineum ribulose-1,5-bisphosphate carboxylase/oxygenase large subunit (rbcL) gene, partial cds; chloroplast
Verbena scabra	KJ773969.1	Verbena scabra ribulose-1,5-bisphosphate carboxylase/oxygenase large subunit (rbcL) gene, partial cds; chloroplast
Vernonia gigantea	KJ773971.1	Vernonia gigantea ribulose-1,5-bisphosphate carboxylase/oxygenase large subunit (rbcL) gene, partial cds; chloroplast
Wikstroemia retusa	LC164877.1	Wikstroemia retusa chloroplast rbcL gene for ribulose-1,5-bisphosphate carboxylase/oxygenase large subunit, partial cds, specimen_voucher: MAK400692
Xylorhiza tortifolia (stand-in for Arida)	MF963157.1	Xylorhiza tortifolia isolate CBP142 ribulose-1,5-bisphosphate carboxylase/oxygenase large subunit (rbcL) gene, partial cds; chloroplast
Zinnia juniperifolia	AY215200.1	Zinnia juniperifolia ribulose-1,5-bisphosphate carboxylase/oxygenase large subunit (rbcL) gene, partial cds; chloroplast gene for chloroplast product
Zizania latifolia	KM361040.1	Zizania latifolia ribulose-1,5-bisphosphate carboxylase/oxygenase large subunit (rbcL) gene, partial cds; plastid
