## Supplemental Table 1 for "Post-zygotic reproductive isolation is not correlated with chromosome number in plants"

Family	Genus in tree	Crossability index (CI)	Average chromosome number	Variance in chromosome number	Spp. w/ chromosome counts	Median Ks	WGD ID	Spp. used for median Ks	WGD Citation	Paleolog Fraction	Spp. used for PF		Key to color codes
Orchidaceae	Acianthera	0.8				0.9649	VAPL-alpha	Oncidium sphacelatum	1KP					related genus
Lamiaceae	Agastache	0.21	9	0	nepetioides, scrophulariifolia, rugosa, foeniculum, urticifolia, parvifolia, pallidiflora, rupestris	0.8803	ANMA-alpha	Agastache rugosa	1KP	0.2795	A. rugosa			same genus, species not used to determine CI
Cyatheaceae	Alsophila	1				0.2867	CYAT-alpha	Alsophila pinulosa	1KP	0.2537	A. pinulosa			same genus, species used to determine CI
Asteraceae	Antennaria	0.66	16.8	39.2	virginica, neglecta, plantaginifolia, racemosa, solitaria	0.9093	XAST-beta	Leontopodium alpinum	1KP
Acanthaceae	Aphelandra	0.18	14	0	darienensis, hartwegiana, panamensis, gracilis, golfodulcensis, terryae, sinclairiana, storkii, lingua-bovis, leonardii, campanensis, hartwegiana, dariensis	0.9940	ANMA-alpha	Strobilanthes dyeriana	1KP
Ranunculaceae	Aquilegia	0.41	7	0	ecalcarata, vulgaris, flabellata, alpina, longissima, elegantula	0.9611	PASO-beta	Thalictrum thalictroides	1KP
Fabaceae	Arachis	0.25	10	0	cardenasii, iparensis, correntina, batizocoi, duranensis, helodes,	0.4845	GLSO-beta	Glycine soja	1KP
Asteraceae	Argyranthemum	0.74	9	0	broussonetii, frutescens, sundingii, broussonetii	0.9105	XAST-beta	Anthemis tinctoria	1KP
Asteraceae	Arida	0.48	5	0	arizonica, turneri, parviflora	0.9304	XAST-alpha	Erigeron canadensis	1KP
Plumbaginaceae	Armeria	0.67	9	0	maritima, filicaulis, transmontana, pungens, arenaria, ruscinonensis,	0.9229	LISB-alpha	Limonium spectabile	1KP
Asclepidaceae	Asclepias	0.19	11	0	incarnata, curassavica,	2.4059	ARTH-gamma	Asclepias curassavica	1KP	0.2102	A. curassavica, syriaca
Amaranthaceae	Atriplex	1.04	9	0	longipes ssp. praecox, longipes ssp. longipes	2.6110	ARTH-gamma	Atriplex prostrata	1KP	0.1730	A. hortensis, prostrata, rosea
Orchidaceae	Bulbophyllum	0.45	19	0	ipanemense	0.9649	VAPL-alpha	Oncidium sphacelatum	1KP
Asteraceae	Calendula	0.73	16.5	83.14285714	lanzae, meuselii, tripterocarpa, incana, eckerleinii, suffruticosa, arvensis, palaestina	0.9105	XAST-beta	Anthemis tinctoria	1KP
Liliaceae	Calochortus	0.86	12.5	25	uniflorus, umbellatus, nudus, minimus,	1.0353	ORSA-gamma	Lilium sargentiae	1KP
Campanulaceae	Campanula	0.25	12		ociidentalis, kremeri, dichotoma, afra,	1.8233	ARTH-gamma	Lobelia siphilitica	1KP
Cyperaceae	Carex	1.19	40.33	6.333333333	macloviana D'urv, macloviana subsp. pachystachya, preslii	0.4369	CYPA-alpha	Cyperus papyrus	1KP
Pteridaceae	Ceratopteris	0.47	39		richardii, pteridoides,	1.0793	CERA-alpha	Ceratopteris thalictroides	1KP	0.3051	C. thalictroides
Amaranthaceae	Chenopodium	0.33	13	42.75	murale, album, strictum, petiolare, standleyanum, desiccatum, fremontii, quinoa, neomexicanum	1.8692	ARTH-gamma	Chenopodium quinoa	1KP	0.2257	C. quinoa
Asteraceae	Cirsium	0.07	10		discolor, muticum	0.67	XAST-beta	Carthamus tinctorius	Barker et al. 2008
Onagraceae	Clarkia	0.073	6.4	2.8	exilis, mildrediae, mosquinii, virgata, australis	0.8487	OEGR-alpha	Oenothera grandis	1KP
Portulaceae	Claytonia	0.06	13.5	4.5	caroliniana, virginica	0.9473	BAAL-beta	Portulaca molokiniensis	1KP
Iridaceae	Crocus	0.35	9.8	13.2	cancellatus, boryi, hadriaticus, thomasii, sativus	0.9533	SIAN-alpha	Sisyrinchium angustifolium	1KP
Cucurbitaceae	Cucumis	0.28	12		myriocarpus, zeyheri, prophetarum, dipsaceus, anguria	1.4233	ARTH-gamma	Thladiantha villosula	1KP
Fumariaceae	Dicentra	0.33	8		eximia, peregrina, nevadensis	1.4	PASO-beta	Hypecoum procumbens	1KP
Dryopteridaceae	Dryopteris	0.15	61.5	504.3	cristata, campyloptera, intermedia, dilatata, ledsii, patula	1.6118	PTER-alpha	Bolbitis repanda	1KP
Crassulaceae	Echeveria	0.18	26.25	191.1136364	luecotricha, microcalyx, juarenzensis, derenbergii, coccinea, acutifolia, coccinea, carminea, carnicolor, waltheri, tenuifolia, secunda, lutea,	0.5014	CRAP-alpha	Rhodiola rosea	1KP
Poaceae	Elymus	<0.01	14		tenuispicus, pendulinas, ciliaris	0.9011	ORSA-alpha	Avena fatua	1KP
Grammitidaceae	Enterosora	1				1.2754	PTER-alpha	Phymatosorus grossus	1KP
Onagraceae	Epilobium	0.01	12.66666667	30.33333333	macrantha, stricta, subulata	0.3205	OEGR-alpha	Epilobium sp.	1KP	0.2023	Epilobium sp.
Equisetaceae	Equisetum subgenus Equisetum	0.2	108		arvense, telmateia, sylvaticum, pratense, palustre, fluviatile	0.7620	EQUI-alpha	Equisetum diffusum, hyemale	1KP	0.2796	E. hyemale, diffusum
Equisetaceae	Equisetum subgenus Hippochaete	0.36	108		hyemale, laevigatum, ramosissimum, variegatum	0.7620	EQUI-alpha	Equisetum diffusum, hyemale	1KP	0.2796	E. hyemale, diffusum
Asteraceae	Eriophyllum	0.2	6.285714286	1.571428571	congdonii, nubigenum, multicaule, ambiguum, pringlei, wallacei, lanosum,	0.4214	XAST-alpha	Flaveria angustifolia	1KP
Rubiaceae	Ernodea	0.73	7		taylori, millspaughii, littaralis, cokeri	2.2248	ARTH-gamma	Psychotria ipecacuanha	1KP
Papaveraceae	Eschscholzia	0.86	6		californica ssp. californica, californica ssp. Mexicana	0.7801	ESCA-alpha	Eschscholzia californica	1KP	0.4384	E. californica
Asteraceae	Flaveria	0.38	18	0	bidentis, palmeri, trinervia, australasica, brownii, campestris, floridana, chloraefolia, linearis, mcdougallii, oppositifolia	0.4214	XAST-alpha	Flaveria angustifolia	1KP	0.2208	F. angustifolia, brownii, cronquistii, kochiana, palmeri, pringlei, pubescens, sonorensis, trinervia
Polemoniaceae	Gilia	0.09	14.14285714	58.74725275	crassifolia, opthalmoides, transmontana, tweedyi, sinuata, malior, inconspicua, brecciarum, minor, cana, leptantha, latiflora, clokeyi, ochroleuca	1.2578	DIOS-alpha	Phlox drummondii	1KP
Verbenaceae	Glandularia	0.24	5		peruviana	0.8506	ANMA-alpha	Verbena hastata	1KP
Asteraceae	Grindelia	0.37	5.333333333	1.333333333	havardii, oxylepis, squarrosa	0.9304	XAST-alpha	Erigeron canadensis	1KP
Lamiaceae	Hedeoma	0.15	18		pulcherrima, hyssopifolium, plicata, montanum	1.0914	ANMA-alpha	Poliomintha bustamanta	1KP
Asteraceae	Helenium	0.64	15	8	virginicum, autumnale	0.8331	XAST-beta	Helenium autumnale	1KP	0.3809	H. autumnale
Asteraceae	Helianthus	0.15	17		neglectus, debilis, annuus, desertifola, niveus, praecox, petiolaris, anomalus	0.46	XAST-alpha	Helianthus annuus	Barker et al. 2008
Saxifragaceae	Heuchera	0.58	7		villosa, parviflora, richardsonii, pubescens, longiflora, caroliniana, americana var. hirsuticaulis, americana var. hispida	1.2940	ARTH-gamma	Heuchera sanguinea	1KP
Malvaceae	Hibiscus	0.9	19		militaris, palustris	0.1733	HICA-beta	Hibiscus cannabinus	1KP	0.1949	H. cannabinus
Lycopodiaceae	Huperzia	0				0.3000	HUSQ-alpha	Huperzia lucidula	1KP	0.2527	H. lucidula, myrsinites, selago, squarrosa
Hydrophyllaceae	Hydrophyllum	0.01	9		appendiculatum, canadense, capitatum, capitatum var. thompsonii, fendleri var. albifrons, macrophyllum, occidentale, tenuipes, virginianum	0.6553	MEPA-beta	Phacelia campanularia	1KP
Iridaceae	Iris	0.99	10		auranitica, bostrensis, mariae, atropurpurea, atrogusca, haynei, meda, sari, camillae, gatesii, lortetii, paradoxa, hermona, damoscena, iberica, basaltica, susina	0.9533	SIAN-alpha	Sisyrinchium angustifolium	1KP
Euphorbiaceae	Jatropha	0.23	11		curcas, capensis, multifida, cordata, cinerea, macrorhiza, podagrica, moranii	1.4327	ARTH-gamma	Croton tiglium	1KP
Ericaceae	Kalmia	0.09	14.4	28.8	cuneata, hirsuta, polifolia, angustifolia, latifolia	0.5725	ACCH-beta	Rhododendron scopulorum	1KP
Asteraceae	Lactuca	0.01	9		saligna, virosa, sativa, serriola	0.8333	XAST-beta	Lactuca graminifolia	1KP	0.3031	L. graminifolia
Zygophyllaceae	Larrea	0.16	19.5	84.5	divaricata, tridentata	0.8296	LATR-alpha	Larrea tridentata	1KP
Asteraceae	Lasthenia	0.54	8.428571429	45.34065934	platycarpha, kunthii, fremontii, conjugens, minor, burkei, glaberrima, glabrata, ferrisiae, chrysantha, debilis, californica subsp. bakeri, californica subsp. Macrantha, californica	0.4214	XAST-alpha	Flaveria angustifolia	1KP
Fabaceae	Leucaena	0.17	34	144	pulverulenta, retusa, leucocephala, diversifolia	0.7162	GYDI-alpha	Desmanthus illinoensis	1KP
Asteraceae	Leucanthemum	0.61	9		paludosum	0.9105	XAST-beta	Anthemis tinctoria	1KP
Plumbaginaceae	Limonium	0.8	18.5	0.5	humile, vulgare	0.9229	LISB-alpha	Limonium spectabile	1KP	0.2302	L.spectabile
Polemoniaceae	Linanthus	0.03	18		melingii, pachyphyllus	1.2578	DIOS-alpha	Phlox drummondii	1KP
Poaceae	Lolium	0.84	7		temulentum, remotum, rigidum, perenne, multiflorum	0.9011	ORSA-alpha	Avena fatua	1KP
Plantaginaceae	Lophospermum	0.18	12		erubescens, purpusii, scandens	0.6582	ANMA-alpha	Antirrhinum majus	1KP
Fabaceae	Lupinus	0.03	21		pilosus, palaestinus	0.2345	LUPO-alpha	Lupinus polyphyllus	1KP	0.1999	L. angustifolius, polyphyllus, barbarum, sp.
Fabaceae	Medicago	0.35	10.66666667	21.33333333	pironae, daghestanica, sativa	0.7492	GLSO-beta	Lathyrus sativus	1KP
Fabaceae	Melilotus	0.43	8		polonicus	0.7492	GLSO-beta	Lathyrus sativus	1KP
Phrymaceae	Mimulus	0.16	8		lewisii, cardinalis	0.6582	ANMA-alpha	Antirrhinum majus	1KP
Onagraceae	Oenothera	0.67	6	2	laciniata, grandis	0.8758	OEGR-alpha	Oenothera grandis, lacinata	1KP	0.2263	O. affinis, berlandieri, biennis, clelandii, elata, filiformis, gaura, grandiflora, grandis, laciniata, nana, picensis, rhombipetala, rosea, serrulata, speciosa
Onagraceae	Oenothera (subsection Gaura)	0.85	7.1764	3.666666667	biennis, longiflora, villosa, angustifolia, demareei, lindheimeri, neomexicana, calcicola, filipes, mckelveyae, sinuata, villosa ssp. parksii, brachycarpa, hexandra, suffulta subsp. nealleyi, subsp. gracilis, triangulata,	0.8125	OEGR-alpha	Oenothera biennis	1KP	0.2263	O. affinis, berlandieri, biennis, clelandii, elata, filiformis, gaura, grandiflora, grandis, laciniata, nana, picensis, rhombipetala, rosea, serrulata, speciosa
Hyacinthaceae	Ornithogalum	0.76	13.90909091	61.89090909	woronowii, collinum, comosum, nivale, exscapum, umbellatum, refractum, baeticum, broteroi, pyrenaicum, narbonense	1.4081	ORSA-gamma	Drimia altissima	1KP
Poaceae	Oryza	0.82	12		meyeriana	0.9011	ORSA-alpha	Avena fatua	1KP
Osmundaceae	Osmunda	0	22		regalis, claytoniana	0.8648	OSMN-alpha	Osmunda sp.	1KP	0.2901	O. javanica, sp.
Asteraceae	Parthenium	0.22	21	27	alpinum, rollinsianum, argentatum	0.4214	XAST-alpha	Flaveria angustifolia	1KP
Geraniaceae	Pelargonium	0.9	14.2	28.2	incarnatum, patulum, ocellatum, setulosum, tricolor	0.5532	GEMA-alpha	Geranium maculatum	1KP
Caryophyllaceae	Petrorhagia	0.16	15		prolifera, glumacea	1.8233	ARTH-gamma	Lobelia siphilitica	1KP
Thelypteridaceae	Phegopteris	0	37.5	112.5	polypodioides, hexagonoptera	1.1448	PTER-alpha	Thelypteris acuminata	1KP
Polemoniaceae	Phlox	0.36	7		glaberrima, divaricata, pilosa, amoena, maculata	1.2578	DIOS-alpha	Phlox drummondii	1KP	0.2115	P. drummondii, sp.
Solanaceae	Physalis	0.68	12		mollis, cinerascens	0.6087	LYBA-alpha	Solanum sisymbrifolium	1KP
Pinaceae	Picea	0.09	12		rubens, mariana	0.3270	PINE-alpha	Picea engelmanii	1KP	0.1565	P. engelmanii
Pinaceae	Pinus	0.59	12		banksiana, contorta	0.3754	PINE-alpha	Pinus ponderosa	1KP	0.1983	P. jeffreyi, parviflora, radiata
Dryopteridaceae	Polystichum	0.17	41		munitum	1.3947	PTER-alpha	Polystichum acrostichoides	1KP	0.2653	P. acrostichoides
Polytrichaceae	Polytrichum	0.05	7		commune
Fabaceae	Prosopis	0.6	14		affinis, nigra, alba	0.7130	GYDI-alpha	Acacia pycnantha	1KP
Pteridaceae	Pteris	0.47	50.75	770.9166667	quadriaurita, biaurita, togoensis, friessii	2.0878	PTER-alpha	Pteris vitatta	1KP	0.2840	P. ensiformis, vittata
Fagaceae	Quercus	0.01	12		robur, petraea	1.2442	ARTH-gamma	Quercus shumardii	1KP
Ranunculaceae	Ranunculus	0.267	8		silerifolius, cantoniensis	0.9611	PASO-beta	Thalictrum thalictroides	1KP
Salicaceae	Salix	0.11	24.42857143	85.95238095	exigua, discolor, eriocephala, lucida, petiolaris, bebbiana, pellita	0.3002	SAAC-alpha	Salix eriocephala	1KP	0.3699	S. acutifolia, dasyclados, eriocephala, fargesii, purpurea, sachalinensis, viminalis
Orchidaceae	Satyrium	0.77	21		coriifolium, erectum, bicorne	1.1373	VAPL-alphha	Drakaea elastica	1KP
Saxifragaceae	Saxifraga	0.36	13		oppositifolia	0.2602	SAST-alpha	Saxifraga stolonifera	1KP	0.1354	S. stolonifera
Caryophyllaceae	Schiedea	0.9	27.7	5.122222222	stellarioides, verticillata, apokremnos, ligustrina, lydgatei, salicaria, mannii, kealiae, hookeri, menziesii	1.8233	ARTH-gamma	Lobelia siphilitica	1KP	0.2816	S. membranacea
Crassulaceae	Sedum	0.26	30.375	34.26785714	obcordatum, lucidum, dendroideum ssp. praealtum, cuspidatum, corynephyllum, stahlii, greggii, alamosanum	0.5014	CRAP-alpha	Rhodiola rosea	1KP
Caryophyllaceae	Silene	0.14	11.78	0.418300654	foetida, italica, roemeri, colorala, dioica, conica, diclinis, flavescens, nicaeensis, roemeri, conoidea, gigantea, patula, fuscata, heuffelii, nutans, pendula, viscariopsis	0.6006	SCME-beta	Silene latifolia	1KP	0.2627	S. latifolia
Gesneriaceae	Sinningia	0.21	13		speciosa, schiffneri, concinna, pusilla, eumorpha, barbata, tubiflora	0.6690	ANMA-alpha	Sinningia tuberosa	1KP	0.3343	S. tuberosa
Solanaceae	Solanum	0.27	12		chacoense, kurtzianum, sarrachoides, interius, americanum, douglasii, pseudagracile	0.6087	LYBA-alpha	Solanum sisymbrifolium	1KP	0.2692	S. dulcamara, lasiophyllum, ptychanthum, sisymbriifolium, xanthocarpum
Solanaceae	Solanum sect. cyphomandra	0.01	12		unilobum, diversifolium, diploconos, corymbiflorum, betaceum, roseum	0.6087	LYBA-alpha	Solanum sisymbrifolium	1KP	0.2692	S. dulcamara, lasiophyllum, ptychanthum, sisymbriifolium, xanthocarpum
Sphagnaceae	Sphagnum	0.47	19		quinqefarium	0.4167	SPPA-alpha	Sphagnum palustre	1KP	0.3649	S. palustre, lescurii, recurvum
Asteraceae	Stephanomeria	0.08	8		exigua subsp. carotifera, exigua subsp. coronaria, exigua subsp. deanei	0.81	XAST-beta	Cichorium intybus	Barker et al. 2008
Asteraceae	Tetramolopium	0.92	9		filiforme var. polyphyllum, remyi, rockii var. calcisabulorum, sylvae	0.9304	XAST-alpha	Erigeron canadensis	1KP
Asteraceae	Tragopogon	0.13	6.4	2.4	balcanicus, bornmuelleri, brevirostris, coloratus, crocifolius, dubius, floccosus, graminifolius, kindigeri, orientalis, porrifolius, pterodes, reticulatus, ruthenicus, vaginatus	0.9133	XAST-beta	Tragopogon castellanus	1KP	0.3424	T. castellanus, dubius, porrifolius, pratensis
Poaceae	Triticum	0.84	8.75	12.25	boeoticum, urartu, dicoccoides, monococcum	0.9011	ORSA-alpha	Avena fatua	1KP
Ericaceae	Vaccinium	0.76	16	38.4	ovalifolium, parvifolium, deliciosum, membranaceum, scoparium, caespitosum	0.5725	ACCH-beta	Rhododendron scopulorum	1KP
Verbenaceae	Verbena	0.37	7		bracteata, hastata, lasiostachys, officinalis, urticifolia	0.8506	ANMA-alpha	Verbena hastata	1KP	0.3145	V. hastata
Asteraceae	Vernonia	0.51	17.05	0.05	alamanii, autumnalis, barclayi, feddemae, karvinskiana, acaulis, angustifolia, arkansana, baldwinii, blodgettii, fasciculata, flaccidifolia, glauca, greggii, lettermanii, lindheimeri, marginata, missurica, noveboracensis, pulchella,	0.81	XAST-beta	Cichorium intybus	Barker et al. 2008
Thymelaceae	Wikstroemia	0.97	10.8	16.2	oahuensis, philyreifolia, pulcherrima, sandwicensis, uva-ursi	1.0377	DAGI-alpha	Daphne giraldii	1KP
Asteraceae	Zinnia	0.65	15.83333333	42.56666667	oligantha, anomala, grandiflora, citrea, acerosa, juniperifolia,	0.46	XAST-alpha	Helianthus annuus	Barker et al. 2008
Poaceae	Zizania	0.081	15		aquatica, palustris	0.9011	ORSA-alpha	Avena fatua	1KP
